# Spatial and single-cell transcriptomics capture two distinct cell states in plant immunity

**DOI:** 10.1101/2025.06.03.657683

**Authors:** Yuzhao Hu, Raeann Schaefer, Michael Rendleman, Andrew Slattery, Annaliese Cramer, Abdullah Nahiyan, Lori Breitweiser, Mokshada Shah, Emma Kaehler, Chenglin Yao, Andrew Bowling, John Crow, Gregory May, Girma Tabor, Shawn Thatcher, Srinivasa Rao Uppalapati, Usha Muppirala, Stéphane Deschamps

## Abstract

Unlike animals, plants are sessile organisms that must adapt to localized and fluctuating environmental stimuli, including abiotic and biotic stresses. While animals use mobile immune cells to eliminate pathogens, plants rely on localized cells in contact with the pathogen to detect and mount immune responses. Although bulk RNA sequencing (RNA-seq) has enabled the assessment of plant responses to pathogen infection at the whole transcriptome level, the spatial coordination of plant immune responses remains elusive. In this study, we performed both spatial and single-nuclei transcriptomic experiments to capture the spatial pattern of soybean plant responses to Asian soybean rust infection caused by the pathogen *Phakopsora pachyrhizi*. Through the analysis of both spatial and single-nuclei transcriptomics data, we identified two distinct host cell states with specific spatial localization in response to pathogen infection: the infected regions with the presence of the pathogen and the surrounding regions bordering the infected regions. Importantly, the surrounding regions exhibited higher expression of defense response-related genes than the infected regions, despite having minimal presence of the pathogen, indicating a cell non-autonomous defense response in the surrounding regions. Additionally, gene co-expression network analysis with single-cell resolution identified a key immune response-related gene module activated in the stressed cells captured in our single-nuclei RNA-seq data. This study reveals the intricate spatial coordination of plant defense responses against pathogen infection and enhances our understanding of the importance of localized cell non-autonomous defense responses in plant-pathogen interactions.
