## Supplementary Table 2 for "Spatial and single-cell transcriptomics capture two distinct cell states in plant immunity"

### Sheet: Metadata
Table S2. List of genes used for analysis in the corresponding figure panels
Sheet	Description	Corresponding figure panel
ASR-induced genes	List of known ASR infection-induced soybean genes from literature	Figure S2D, S3B, S3E, S3F and S3G
Defense response genes	List of all genes in the GO term "defense response" from public database	Figure 3I

### Sheet: ASR-induced genes
gene ID	citation
Glyma.11G124500	Cabre, L., Peyrard, S., Sirven, C., Gilles, L., Pelissier, B., Ducerf, S., et al. (2021). Identification and characterization of a new soybean promoter induced by Phakopsora pachyrhizi, the causal agent of Asian soybean rust. BMC Biotechnol 21(1), 27. doi: 10.1186/s12896-021-00684-9.
Glyma.15G062400	Cabre, L., Peyrard, S., Sirven, C., Gilles, L., Pelissier, B., Ducerf, S., et al. (2021). Identification and characterization of a new soybean promoter induced by Phakopsora pachyrhizi, the causal agent of Asian soybean rust. BMC Biotechnol 21(1), 27. doi: 10.1186/s12896-021-00684-9.
Glyma.13G346700	Cabre, L., Peyrard, S., Sirven, C., Gilles, L., Pelissier, B., Ducerf, S., et al. (2021). Identification and characterization of a new soybean promoter induced by Phakopsora pachyrhizi, the causal agent of Asian soybean rust. BMC Biotechnol 21(1), 27. doi: 10.1186/s12896-021-00684-9.
Glyma.15G062500	Cabre, L., Peyrard, S., Sirven, C., Gilles, L., Pelissier, B., Ducerf, S., et al. (2021). Identification and characterization of a new soybean promoter induced by Phakopsora pachyrhizi, the causal agent of Asian soybean rust. BMC Biotechnol 21(1), 27. doi: 10.1186/s12896-021-00684-9.
Glyma.19G054700	Cabre, L., Peyrard, S., Sirven, C., Gilles, L., Pelissier, B., Ducerf, S., et al. (2021). Identification and characterization of a new soybean promoter induced by Phakopsora pachyrhizi, the causal agent of Asian soybean rust. BMC Biotechnol 21(1), 27. doi: 10.1186/s12896-021-00684-9.
Glyma.12G188900	Morales, A., JA, O.R., van de Mortel, M., Scheider, K.T., Bancroft, T.J., Bor, M.A., et al. (2013). Transcriptome analyses and virus induced gene silencing identify genes in the Rpp4-mediated Asian soybean rust resistance pathway. Funct Plant Biol 40(10), 1029-1047. doi: 10.1071/FP12296.
Glyma.19G011700	Morales, A., JA, O.R., van de Mortel, M., Scheider, K.T., Bancroft, T.J., Bor, M.A., et al. (2013). Transcriptome analyses and virus induced gene silencing identify genes in the Rpp4-mediated Asian soybean rust resistance pathway. Funct Plant Biol 40(10), 1029-1047. doi: 10.1071/FP12296.
Glyma.04G113400	Morales, A., JA, O.R., van de Mortel, M., Scheider, K.T., Bancroft, T.J., Bor, M.A., et al. (2013). Transcriptome analyses and virus induced gene silencing identify genes in the Rpp4-mediated Asian soybean rust resistance pathway. Funct Plant Biol 40(10), 1029-1047. doi: 10.1071/FP12296.
Glyma.11G062600	Morales, A., JA, O.R., van de Mortel, M., Scheider, K.T., Bancroft, T.J., Bor, M.A., et al. (2013). Transcriptome analyses and virus induced gene silencing identify genes in the Rpp4-mediated Asian soybean rust resistance pathway. Funct Plant Biol 40(10), 1029-1047. doi: 10.1071/FP12296.
Glyma.15G156100	Morales, A., JA, O.R., van de Mortel, M., Scheider, K.T., Bancroft, T.J., Bor, M.A., et al. (2013). Transcriptome analyses and virus induced gene silencing identify genes in the Rpp4-mediated Asian soybean rust resistance pathway. Funct Plant Biol 40(10), 1029-1047. doi: 10.1071/FP12296.
Glyma.08G341300	Morales, A., JA, O.R., van de Mortel, M., Scheider, K.T., Bancroft, T.J., Bor, M.A., et al. (2013). Transcriptome analyses and virus induced gene silencing identify genes in the Rpp4-mediated Asian soybean rust resistance pathway. Funct Plant Biol 40(10), 1029-1047. doi: 10.1071/FP12296.
Glyma.19G151100	Morales, A., JA, O.R., van de Mortel, M., Scheider, K.T., Bancroft, T.J., Bor, M.A., et al. (2013). Transcriptome analyses and virus induced gene silencing identify genes in the Rpp4-mediated Asian soybean rust resistance pathway. Funct Plant Biol 40(10), 1029-1047. doi: 10.1071/FP12296.
Glyma.05G147000	Morales, A., JA, O.R., van de Mortel, M., Scheider, K.T., Bancroft, T.J., Bor, M.A., et al. (2013). Transcriptome analyses and virus induced gene silencing identify genes in the Rpp4-mediated Asian soybean rust resistance pathway. Funct Plant Biol 40(10), 1029-1047. doi: 10.1071/FP12296.
Glyma.11G046400	Morales, A., JA, O.R., van de Mortel, M., Scheider, K.T., Bancroft, T.J., Bor, M.A., et al. (2013). Transcriptome analyses and virus induced gene silencing identify genes in the Rpp4-mediated Asian soybean rust resistance pathway. Funct Plant Biol 40(10), 1029-1047. doi: 10.1071/FP12296.
Glyma.09G040400	Morales, A., JA, O.R., van de Mortel, M., Scheider, K.T., Bancroft, T.J., Bor, M.A., et al. (2013). Transcriptome analyses and virus induced gene silencing identify genes in the Rpp4-mediated Asian soybean rust resistance pathway. Funct Plant Biol 40(10), 1029-1047. doi: 10.1071/FP12296.

### Sheet: Defense response genes
Gene ID
Glyma.01G157500
Glyma.01G065800
Glyma.01G155600
Glyma.01G132400
Glyma.01G033300
Glyma.01G202200
Glyma.01G112200
Glyma.01G171000
Glyma.01G034000
Glyma.01G125400
Glyma.01G127700
Glyma.01G165200
Glyma.01G149200
Glyma.01G046900
Glyma.01G012000
Glyma.01G165400
Glyma.01G112300
Glyma.01G043000
Glyma.01G222400
Glyma.01G039000
Glyma.01G010500
Glyma.01G055100
Glyma.01G072300
Glyma.01G183300
Glyma.01G160100
Glyma.01G126800
Glyma.01G030100
Glyma.01G217600
Glyma.01G183400
Glyma.01G032400
Glyma.01G148400
Glyma.01G033200
Glyma.01G013100
Glyma.01G165600
Glyma.01G072400
Glyma.01G101000
Glyma.01G035400
Glyma.01G010700
Glyma.01G035800
Glyma.01G125300
Glyma.01G036100
Glyma.01G032900
Glyma.01G119700
Glyma.01G165800
Glyma.01G217700
Glyma.02G042500
Glyma.02G189400
Glyma.02G042900
Glyma.02G034100
Glyma.02G026200
Glyma.02G077000
Glyma.02G063800
Glyma.02G110500
Glyma.02G284200
Glyma.02G283300
Glyma.02G030700
Glyma.02G041800
Glyma.02G020400
Glyma.02G193400
Glyma.02G007400
Glyma.02G192400
Glyma.02G032300
Glyma.02G063900
Glyma.02G249500
Glyma.02G220900
Glyma.02G255400
Glyma.02G138100
Glyma.02G268900
Glyma.02G184300
Glyma.02G019900
Glyma.02G220300
Glyma.02G047400
Glyma.02G284100
Glyma.02G076900
Glyma.02G033000
Glyma.02G237400
Glyma.02G172200
Glyma.02G221900
Glyma.02G222500
Glyma.03G047900
Glyma.03G179200
Glyma.03G135900
Glyma.03G054100
Glyma.03G034400
Glyma.03G037300
Glyma.03G254400
Glyma.03G087700
Glyma.03G051100
Glyma.03G106400
Glyma.03G048700
Glyma.03G039200
Glyma.03G034500
Glyma.03G043900
Glyma.03G249700
Glyma.03G087600
Glyma.03G068600
Glyma.03G049100
Glyma.03G043200
Glyma.03G039300
Glyma.03G035900
Glyma.03G094000
Glyma.03G048900
Glyma.03G016200
Glyma.03G016000
Glyma.03G093600
Glyma.03G045300
Glyma.03G048500
Glyma.03G047700
Glyma.03G048200
Glyma.03G046500
Glyma.03G044000
Glyma.03G149600
Glyma.03G053500
Glyma.03G088100
Glyma.03G077400
Glyma.03G052800
Glyma.03G252100
Glyma.03G093800
Glyma.03G034800
Glyma.03G037400
Glyma.03G077700
Glyma.03G037000
Glyma.03G047400
Glyma.03G247500
Glyma.03G151900
Glyma.03G143700
Glyma.03G034900
Glyma.03G087500
Glyma.03G037100
Glyma.03G137200
Glyma.03G053900
Glyma.03G016400
Glyma.03G047000
Glyma.03G088000
Glyma.03G038800
Glyma.03G016100
Glyma.03G147700
Glyma.03G075200
Glyma.03G015800
Glyma.03G075300
Glyma.03G043600
Glyma.03G132700
Glyma.03G047500
Glyma.03G043500
Glyma.03G045700
Glyma.03G048600
Glyma.03G048300
Glyma.03G016300
Glyma.03G039500
Glyma.03G053100
Glyma.03G043000
Glyma.04G177700
Glyma.04G143000
Glyma.04G023700
Glyma.04G034300
Glyma.04G224600
Glyma.04G010100
Glyma.04G002400
Glyma.04G137800
Glyma.04G219600
Glyma.04G205200
Glyma.04G015700
Glyma.04G176200
Glyma.04G084800
Glyma.04G225800
Glyma.04G015500
Glyma.04G134800
Glyma.04G134700
Glyma.04G125300
Glyma.04G109500
Glyma.05G197000
Glyma.05G165800
Glyma.05G240200
Glyma.05G204600
Glyma.05G165600
Glyma.05G196900
Glyma.05G173300
Glyma.05G245800
Glyma.05G196100
Glyma.05G082200
Glyma.05G022500
Glyma.05G149200
Glyma.05G082500
Glyma.05G169700
Glyma.05G082400
Glyma.05G041300
Glyma.05G198000
Glyma.05G204800
Glyma.05G006900
Glyma.05G196800
Glyma.05G082300
Glyma.06G187400
Glyma.06G268600
Glyma.06G318300
Glyma.06G167200
Glyma.06G311000
Glyma.06G256000
Glyma.06G261500
Glyma.06G256300
Glyma.06G263900
Glyma.06G268700
Glyma.06G259400
Glyma.06G260100
Glyma.06G259800
Glyma.06G187300
Glyma.06G267400
Glyma.06G286800
Glyma.06G086300
Glyma.06G010100
Glyma.06G285500
Glyma.06G264300
Glyma.06G260500
Glyma.06G160300
Glyma.06G145800
Glyma.06G187200
Glyma.06G267300
Glyma.06G311200
Glyma.06G299200
Glyma.06G239000
Glyma.06G223900
Glyma.06G254300
Glyma.06G265000
Glyma.06G249800
Glyma.06G263500
Glyma.06G160400
Glyma.06G205100
Glyma.06G268100
Glyma.06G265400
Glyma.06G267600
Glyma.06G259100
Glyma.06G146200
Glyma.06G015700
Glyma.06G311100
Glyma.06G002000
Glyma.06G139000
Glyma.06G310000
Glyma.06G254900
Glyma.06G023900
Glyma.06G189100
Glyma.06G261400
Glyma.06G264200
Glyma.06G318600
Glyma.06G246800
Glyma.06G015500
Glyma.06G316300
Glyma.06G140100
Glyma.07G037000
Glyma.07G165400
Glyma.07G135400
Glyma.07G219700
Glyma.07G184000
Glyma.07G062900
Glyma.07G064100
Glyma.07G123000
Glyma.07G243600
Glyma.07G135100
Glyma.07G177900
Glyma.07G135600
Glyma.07G076100
Glyma.07G076400
Glyma.07G243900
Glyma.07G243500
Glyma.07G117700
Glyma.07G183900
Glyma.07G067900
Glyma.07G076300
Glyma.07G207200
Glyma.07G248600
Glyma.07G007800
Glyma.07G076200
Glyma.07G154100
Glyma.07G199800
Glyma.07G041400
Glyma.07G076600
Glyma.08G268000
Glyma.08G297200
Glyma.08G303700
Glyma.08G230500
Glyma.08G305400
Glyma.08G325400
Glyma.08G066000
Glyma.08G190600
Glyma.08G323200
Glyma.08G005300
Glyma.08G165000
Glyma.08G123300
Glyma.08G293600
Glyma.08G105800
Glyma.08G123500
Glyma.08G047300
Glyma.08G343400
Glyma.08G075200
Glyma.08G065900
Glyma.08G130600
Glyma.08G247900
Glyma.08G004400
Glyma.08G259200
Glyma.08G053600
Glyma.08G317400
Glyma.08G257700
Glyma.08G319300
Glyma.08G228600
Glyma.08G128000
Glyma.08G318000
Glyma.08G230100
Glyma.08G301200
Glyma.08G066100
Glyma.08G328800
Glyma.08G275400
Glyma.08G192900
Glyma.08G065500
Glyma.08G188600
Glyma.08G172700
Glyma.08G301800
Glyma.08G303600
Glyma.08G317700
Glyma.08G230400
Glyma.08G259000
Glyma.09G020700
Glyma.09G041300
Glyma.09G196800
Glyma.09G210600
Glyma.09G210400
Glyma.09G075500
Glyma.09G090500
Glyma.09G040600
Glyma.09G056400
Glyma.09G040400
Glyma.09G020500
Glyma.09G045700
Glyma.09G128800
Glyma.09G229300
Glyma.09G254900
Glyma.09G040500
Glyma.09G058200
Glyma.09G212300
Glyma.09G258200
Glyma.09G118300
Glyma.09G057000
Glyma.09G161400
Glyma.09G110700
Glyma.09G040800
Glyma.09G062100
Glyma.09G102400
Glyma.09G134500
Glyma.09G064700
Glyma.09G110500
Glyma.09G275800
Glyma.09G020800
Glyma.09G202800
Glyma.09G038500
Glyma.09G040900
Glyma.09G261000
Glyma.09G164800
Glyma.09G003600
Glyma.10G060900
Glyma.10G060300
Glyma.10G162700
Glyma.10G184400
Glyma.10G227000
Glyma.10G062100
Glyma.10G165300
Glyma.10G061000
Glyma.10G061100
Glyma.10G230000
Glyma.10G212300
Glyma.10G100300
Glyma.10G196700
Glyma.10G184300
Glyma.10G130100
Glyma.10G084400
Glyma.10G138400
Glyma.10G061700
Glyma.10G162600
Glyma.10G061800
Glyma.10G060800
Glyma.11G078000
Glyma.11G153000
Glyma.11G160500
Glyma.11G106100
Glyma.11G179700
Glyma.11G252700
Glyma.11G213100
Glyma.11G243600
Glyma.11G040600
Glyma.11G220900
Glyma.11G157400
Glyma.11G087500
Glyma.11G072100
Glyma.11G124500
Glyma.11G077800
Glyma.11G025600
Glyma.11G070500
Glyma.11G124600
Glyma.11G058900
Glyma.11G228100
Glyma.11G227500
Glyma.11G106200
Glyma.11G035000
Glyma.11G089100
Glyma.11G140800
Glyma.11G212800
Glyma.11G220700
Glyma.11G077700
Glyma.11G151900
Glyma.11G124700
Glyma.11G021000
Glyma.11G059000
Glyma.12G239200
Glyma.12G119300
Glyma.12G240100
Glyma.12G137800
Glyma.12G223100
Glyma.12G031200
Glyma.12G166500
Glyma.12G171100
Glyma.12G133000
Glyma.12G064300
Glyma.12G239800
Glyma.12G070600
Glyma.12G138400
Glyma.12G132000
Glyma.12G146700
Glyma.12G171300
Glyma.12G017100
Glyma.12G031000
Glyma.12G169300
Glyma.12G200100
Glyma.12G135600
Glyma.12G027100
Glyma.12G049200
Glyma.12G159500
Glyma.12G049100
Glyma.12G136700
Glyma.12G137900
Glyma.12G212500
Glyma.12G132200
Glyma.12G236500
Glyma.12G218500
Glyma.12G011700
Glyma.12G106500
Glyma.12G238900
Glyma.12G132300
Glyma.12G138500
Glyma.12G124700
Glyma.12G114100
Glyma.12G150600
Glyma.12G239700
Glyma.12G132400
Glyma.12G163000
Glyma.12G007400
Glyma.12G049300
Glyma.13G195100
Glyma.13G193100
Glyma.13G194800
Glyma.13G076200
Glyma.13G184800
Glyma.13G190400
Glyma.13G069000
Glyma.13G193300
Glyma.13G190300
Glyma.13G193000
Glyma.13G176600
Glyma.13G093100
Glyma.13G278000
Glyma.13G194900
Glyma.13G234400
Glyma.13G069800
Glyma.13G030200
Glyma.13G238700
Glyma.13G223900
Glyma.13G255500
Glyma.13G190800
Glyma.13G278400
Glyma.13G194600
Glyma.13G188300
Glyma.13G192100
Glyma.13G327800
Glyma.13G072200
Glyma.13G296300
Glyma.13G250400
Glyma.13G194100
Glyma.13G195600
Glyma.13G028100
Glyma.13G123900
Glyma.13G069600
Glyma.13G194700
Glyma.13G184900
Glyma.13G194500
Glyma.13G222400
Glyma.13G071900
Glyma.13G195200
Glyma.13G078200
Glyma.13G187900
Glyma.13G346700
Glyma.13G302200
Glyma.13G190000
Glyma.13G082700
Glyma.14G204500
Glyma.14G205000
Glyma.14G048600
Glyma.14G199400
Glyma.14G100800
Glyma.14G079500
Glyma.14G204600
Glyma.14G189100
Glyma.14G205300
Glyma.14G008700
Glyma.14G077300
Glyma.14G204700
Glyma.14G077400
Glyma.14G206500
Glyma.14G031300
Glyma.14G187500
Glyma.14G100300
Glyma.14G100600
Glyma.14G151100
Glyma.14G186600
Glyma.14G219600
Glyma.14G206900
Glyma.14G188400
Glyma.14G079600
Glyma.14G163700
Glyma.14G100700
Glyma.14G061200
Glyma.14G168300
Glyma.15G160900
Glyma.15G274100
Glyma.15G231100
Glyma.15G274200
Glyma.15G233400
Glyma.15G232600
Glyma.15G274300
Glyma.15G088100
Glyma.15G230700
Glyma.15G186800
Glyma.15G232400
Glyma.15G125600
Glyma.15G145900
Glyma.15G168500
Glyma.15G232900
Glyma.15G231300
Glyma.15G146500
Glyma.15G225200
Glyma.15G233100
Glyma.15G024800
Glyma.15G146000
Glyma.15G146600
Glyma.15G127200
Glyma.15G275200
Glyma.15G217100
Glyma.15G146100
Glyma.15G233000
Glyma.15G145700
Glyma.15G146400
Glyma.15G232700
Glyma.15G254700
Glyma.15G152200
Glyma.15G164400
Glyma.15G162700
Glyma.15G226100
Glyma.15G164300
Glyma.15G233600
Glyma.15G145600
Glyma.15G071500
Glyma.15G232800
Glyma.15G152900
Glyma.15G126900
Glyma.15G230400
Glyma.15G231500
Glyma.15G218900
Glyma.15G233200
Glyma.15G219500
Glyma.15G143600
Glyma.15G074600
Glyma.15G145800
Glyma.15G230800
Glyma.15G124500
Glyma.15G230900
Glyma.15G127100
Glyma.15G078700
Glyma.15G152400
Glyma.16G085900
Glyma.16G006400
Glyma.16G214000
Glyma.16G137300
Glyma.16G002800
Glyma.16G118600
Glyma.16G159800
Glyma.16G211400
Glyma.16G033900
Glyma.16G135500
Glyma.16G085200
Glyma.16G210800
Glyma.16G136000
Glyma.16G031700
Glyma.16G086700
Glyma.16G045500
Glyma.16G210600
Glyma.16G159200
Glyma.16G211000
Glyma.16G213700
Glyma.16G214900
Glyma.16G214100
Glyma.16G136600
Glyma.16G085400
Glyma.16G127100
Glyma.16G127900
Glyma.16G080100
Glyma.16G085700
Glyma.16G180300
Glyma.16G087100
Glyma.16G215100
Glyma.16G147400
Glyma.16G198900
Glyma.16G176200
Glyma.16G137600
Glyma.16G213800
Glyma.16G214200
Glyma.16G136200
Glyma.16G135200
Glyma.16G159300
Glyma.16G159600
Glyma.16G079400
Glyma.16G214600
Glyma.16G145600
Glyma.16G215300
Glyma.16G100400
Glyma.16G159100
Glyma.16G212300
Glyma.16G213900
Glyma.16G086500
Glyma.16G126900
Glyma.16G137000
Glyma.16G159500
Glyma.16G214300
Glyma.16G136900
Glyma.16G135900
Glyma.16G145500
Glyma.16G159700
Glyma.16G215400
Glyma.16G119200
Glyma.16G128000
Glyma.16G079800
Glyma.16G215000
Glyma.16G147000
Glyma.16G111900
Glyma.16G137200
Glyma.17G180100
Glyma.17G150600
Glyma.17G179400
Glyma.17G258500
Glyma.17G248300
Glyma.17G067400
Glyma.17G245600
Glyma.17G179200
Glyma.17G077100
Glyma.17G030400
Glyma.17G258600
Glyma.17G197000
Glyma.17G224300
Glyma.17G224600
Glyma.17G030300
Glyma.17G085000
Glyma.17G179500
Glyma.17G180300
Glyma.17G180000
Glyma.17G030000
Glyma.17G030100
Glyma.17G030200
Glyma.17G218500
Glyma.17G245500
Glyma.18G190900
Glyma.18G083700
Glyma.18G082400
Glyma.18G087800
Glyma.18G185500
Glyma.18G078000
Glyma.18G099200
Glyma.18G086900
Glyma.18G231000
Glyma.18G287100
Glyma.18G269500
Glyma.18G084400
Glyma.18G226800
Glyma.18G185100
Glyma.18G030000
Glyma.18G084300
Glyma.18G283400
Glyma.18G084000
Glyma.18G036700
Glyma.18G093900
Glyma.18G185400
Glyma.18G093800
Glyma.18G280300
Glyma.18G105100
Glyma.18G225300
Glyma.18G281600
Glyma.18G088300
Glyma.18G082200
Glyma.18G117800
Glyma.18G086500
Glyma.18G124800
Glyma.18G205000
Glyma.18G086300
Glyma.18G093600
Glyma.18G093500
Glyma.18G027700
Glyma.18G226900
Glyma.18G116600
Glyma.18G094200
Glyma.18G083200
Glyma.18G216900
Glyma.18G087300
Glyma.18G281700
Glyma.18G081800
Glyma.18G231200
Glyma.18G086200
Glyma.18G087000
Glyma.18G087700
Glyma.18G150300
Glyma.18G082800
Glyma.18G093300
Glyma.18G091800
Glyma.18G083600
Glyma.18G087400
Glyma.18G082300
Glyma.18G281500
Glyma.18G105200
Glyma.18G088900
Glyma.18G086600
Glyma.18G029300
Glyma.18G082100
Glyma.18G086400
Glyma.18G083900
Glyma.18G004200
Glyma.18G108900
Glyma.18G088000
Glyma.18G214700
Glyma.18G226500
Glyma.18G088400
Glyma.18G234500
Glyma.18G283200
Glyma.18G226300
Glyma.18G083800
Glyma.18G093400
Glyma.18G111400
Glyma.18G088700
Glyma.18G287000
Glyma.19G249500
Glyma.19G134200
Glyma.19G179900
Glyma.19G055000
Glyma.19G135400
Glyma.19G131900
Glyma.19G137900
Glyma.19G135800
Glyma.19G139600
Glyma.19G054700
Glyma.19G137000
Glyma.19G042600
Glyma.19G054900
Glyma.19G139700
Glyma.19G139500
Glyma.19G136900
Glyma.19G109300
Glyma.19G137200
Glyma.19G221800
Glyma.19G013300
Glyma.19G135600
Glyma.19G074700
Glyma.19G245500
Glyma.19G022700
Glyma.19G247300
Glyma.19G013200
Glyma.19G085600
Glyma.19G152600
Glyma.19G054800
Glyma.19G252000
Glyma.19G134300
Glyma.19G139400
Glyma.19G013100
Glyma.19G135700
Glyma.19G135500
Glyma.19G245600
Glyma.19G018400
Glyma.19G245400
Glyma.19G134100
Glyma.20G017900
Glyma.20G048800
Glyma.20G020200
Glyma.20G225300
Glyma.20G045600
Glyma.20G052700
Glyma.20G206100
Glyma.20G195400
Glyma.20G061300
Glyma.20G042700
Glyma.20G199700
Glyma.20G046100
Glyma.20G050700
Glyma.20G206200
Glyma.20G225200
Glyma.20G178800
Glyma.20G193500
Glyma.20G081900
Glyma.20G050600
Glyma.20G042400
Glyma.20G046200
Glyma.20G193300
Glyma.20G072500
Glyma.20G041300
Glyma.U032700
Glyma.U032400
Glyma.U004900
Glyma.U008300
Glyma.U008800
Glyma.U008900
Glyma.U035700
Glyma.U035400
Glyma.U043800
